# DHODH is an independent prognostic marker and potent therapeutic target in neuroblastoma

**DOI:** 10.1101/2021.09.25.461496

**Authors:** Thale Kristin Olsen, Cecilia Dyberg, Bethel Embaie, Adele Alchahin, Jelena Milosevic, Jörg Otte, Conny Tümmler, Ida Hed Myrberg, Ellen M. Westerhout, Jan Koster, Rogier Versteeg, Per Kogner, John Inge Johnsen, David B. Sykes, Ninib Baryawno

## Abstract

Despite intensive therapy, children with high-risk neuroblastoma are at risk of treatment failure. We applied a pan-cancer, multi-omic system approach to evaluate metabolic vulnerabilities in human neuroblastoma. By combining metabolomics, CRISPR screen and gene expression data from more than 700 solid tumor cell lines, we identified *DHODH*, a critical enzyme in pyrimidine synthesis, as a potential novel treatment target in neuroblastoma. Of note, DHODH inhibition is currently under clinical investigation in patients with hematologic malignancies. In neuroblastoma, *DHODH* expression was identified as an independent risk factor for aggressive disease, and high *DHODH* levels correlated to worse overall and event-free survival. A subset of high-risk neuroblastoma tumors with the highest *DHODH* expression was associated with a dismal prognosis, with a 5-year survival of less than 10%. In neuroblastoma cell lines, *DHODH* gene dependency was found to correlate with *MYCN* dependency, rendering these cell lines highly sensitive to DHODH inhibition *in vitro*. In xenograft and transgenic neuroblastoma mouse models, tumor growth was dramatically reduced, and survival extended following treatment with the DHODH inhibitor brequinar. A combination of brequinar and temozolomide cured the majority of transgenic TH-MYCN neuroblastoma mice, indicating a highly active clinical combination therapy with curative potential. Overall, DHODH inhibition combined with temozolomde has clear therapeutic potential in neuroblastoma and we propose this combination as a candidate for clinical testing.
