## Supplementary table 1 for "DHODH is an independent prognostic marker and potent therapeutic target in neuroblastoma"

### Sheet: Key enzymes
Supplementary Table 1. Analysis of key enzymes of the pyrimidine synthesis/salvage pathway.
Key enzymes of pyrimidine synthesis/salvage	No. of dependent cell lines, DepMap 21Q2 Public+Score/CERES dataset	Top 5 co-dependencies, all cell lines	Pearson correlation
CTPS1	716 of 990	CAD	0.58
		UMPS	0.53
		DHODH	0.48
		ADSL	0.45
		GMPS	0.44
UMPS	431 of 990	CAD	0.81
		DHODH	0.73
		ATIC	0.55
		MTHFD1	0.54
		CTPS1	0.53
CAD	397 of 990	UMPS	0.81
		DHODH	0.71
		CTPS1	0.58
		ATIC	0.51
		MTHFD1	0.51
DHODH	298 of 990	UMPS	0.73
		CAD	0.71
		ATIC	0.59
		MTHFD1	0.57
		GART	0.56
TK1	16 of 990	WBP2	0.27
		AFMID	0.25
		LGALS3BP	0.24
		PPP1R27	0.24
		NOTUM	0.23
UCK2	11 of 990	TMCO1	0.25
		CREG1	0.24
		FCRLA	0.24
		CD5L	0.21
		RABGAP1L	0.2
UCK1	4 of 990	QRFP	0.26
		C9orf16	0.25
		AIF1L	0.24
		PLPP7	0.24
		AK8	0.24
TYMP	2 of 990	ACR	0.25
		RABL2B	0.23
		MAPK11	0.22
		CPT1B	0.22
		ADM2	0.22
UCKL1	1 of 990	ZGPAT	0.28
		ABHD16B	0.26
		RGS19	0.26
		PPDPF	0.26
		GMEB2	0.25
DCK	0 of 990
CDA	0 of 990
PUDP	0 of 987
CTPS2	0 of 987
TK2	0 of 990
UPP1	0 of 990
UPP2	0 of 990
