## Supplementary table 2 for "DHODH is an independent prognostic marker and potent therapeutic target in neuroblastoma"

### Sheet: Sheet1
Supplementary Table 2. Cox regression analysis of DHODH expression in the SEQC-498 and TARGET datasets
Dataset	Variable	Adjusted for	Type of survival	n	Events	Hazard Ratio	95% CI lower	95% CI upper	P value
SEQC-498	log2 DHODH	Unadjusted	EFS	493	180	3.039	2.2944	4.0252	9.1038e-15
SEQC-498	log2 DHODH	Age, sex, high risk (yes/no), MYCN status, INSS stage	EFS	493	180	1.9391	1.2524	2.7803	0.0003
SEQC-498	log2 DHODH	Unadjusted	OS	493	104	4.6821	3.2868	6.6698	< 2e-16
SEQC-498	log2 DHODH	Age, sex, high risk (yes/no), MYCN status, INSS stage	OS	493	104	1.7818	1.0762	2.9498	0.0247
TARGET	ln DHODH	Unadjusted	EFS	148	92	1.9689	1.124	3.448	0.0178
TARGET	ln DHODH	Age at diagosis (restricted cubic splines 3 knots), INSS stage, MYCN status, COG risk group, ATRX aberration, ploidy, histology, 11q	EFS	147	91	2.6420	1.26770	5.5060	0.00951
TARGET	ln DHODH	Unadjusted	OS	148	74	2.8640	1.546	5.305	0.000821
TARGET	ln DHODH	Age at diagosis (restricted cubic splines 3 knots), INSS stage, MYCN status, COG risk group, ATRX aberration, ploidy, histology, 11q	OS	147	73	4.5644059	1.90637	10.929	0.000654
