## Supplementary table 3 for "DHODH is an independent prognostic marker and potent therapeutic target in neuroblastoma"

### Sheet: Sheet1
Supplementary Table 3. IC50 values and MYCN amplification status in a panel of neuroblastoma cell lines.
Cell line	Origin	IC50 (log M)	IC50 (nM)	MYCN status
IMR32	neuroblastoma	-8.6	2.51189	amplified
SH-SY5Y	neuroblastoma	-8.527	2.97167	not amplified
SK-N-BE(2)	neuroblastoma	-8.233	5.8479	amplified
Kelly	neuroblastoma	-8.291	5.11682	amplified
SK-N-DZ	neuroblastoma	-8.257	5.5335	amplified
SK-N-SH	neuroblastoma	-8.019	9.57194	not amplified
SK-N-FI	neuroblastoma	-8.655	2.21309	not amplified
SK-N-AS	neuroblastoma	-8.399	3.99025	not amplified
MRC5	fibroblast (fetal lung)	-4.119	76032.6	not amplified
SH-EP *	neuroblastoma	-2.602	2.50035e+06	not amplified
* Unstable parameters detected in nonlinear regression analysis
